# Cryo-EM structure of a RAS/RAF recruitment complex

**DOI:** 10.1101/2022.07.14.500081

**Authors:** Eunyoung Park, Shaun Rawson, Anna Schmoker, Byeong-Won Kim, Sehee Oh, KangKang Song, Hyesung Jeon, Michael Eck

## Abstract

Cryo-EM structures of a KRAS/BRAF/MEK1/14-3-3 complex reveal KRAS bound to the flexible Ras-binding domain of BRAF, captured in two orientations. Autoinhibitory interactions are unperturbed by binding of KRAS and *in vitro* activation studies confirm that KRAS binding is insufficient to activate BRAF, absent membrane recruitment. These structures illustrate the separability of binding and activation of BRAF by Ras and suggest stabilization of this pre-activation intermediate as an alternative to blocking binding of KRAS.
