## Supplemental Data 1 for "Cryo-EM structure of a RAS/RAF recruitment complex"

### Sheet: psm
Crosslinked PSMs resulting from a Protein Prospector (prospector.ucsf.edu) Batch-Tag search permitting two missed tryptic cleavages and mass accuracy of ±5 ppm were filtered for score differences >15. MS/MS spectra were manually assessed to identify high quality fragmentation and accurate identification. Two PSMs below recieved a score difference (ScoreDiff) <15, however, were deemed correct iden…
m/z	z	ppm	DBPeptide1	Peptide1	DBPeptide2	Peptide2	Score	ScoreDiff	XLinkAA1	XLinkAA2	Protein 1	Protein 2
853.771	6	-2.7	EAAENSLVAYKAASDIAMTELPPTHPIR	EAAENSLVAYK(+BS3)AASDIAMTELPPTHPIR+IM	HLIPSSQTGESKVFYYK	HLIPSSQTGESK(+BS3)VFYYK+IM	83.3	22.2	150	115	14-3-3e	14-3-3e
853.461	3	-2.8	IISSIEQKEETK	IISSIEQK(+BS3)EETK+IM	AKLAEQAER	AK(+BS3)LAEQAER+IM	62.1	20.1	66	11	14-3-3e	14-3-3z
853.126	3	-3.2	IISSIEQKEETK	IISSIEQK(+BS3)EETK	AKLAEQAER	AK(+BS3)LAEQAER	56.1	20.7	66	11	14-3-3e	14-3-3z
853.463	3	-0.57	IISSIEQKEETK	IISSIEQK(+BS3)EETK+IM	AKLAEQAER	AK(+BS3)LAEQAER+IM	57	20.7	66	11	14-3-3e	14-3-3z
853.462	3	-1.5	IISSIEQKEETK	IISSIEQK(+BS3)EETK+IM	AKLAEQAER	AK(+BS3)LAEQAER+IM	70.9	22.3	66	11	14-3-3e	14-3-3z
853.461	3	-2.3	IISSIEQKEETK	IISSIEQK(+BS3)EETK+IM	AKLAEQAER	AK(+BS3)LAEQAER+IM	68.6	22.9	66	11	14-3-3e	14-3-3z
640.347	4	-3.3	IISSIEQKEETK	IISSIEQK(+BS3)EETK+IM	AKLAEQAER	AK(+BS3)LAEQAER+IM	62.9	23.9	66	11	14-3-3e	14-3-3z
640.097	4	-2.7	IISSIEQKEETK	IISSIEQK(+BS3)EETK	AKLAEQAER	AK(+BS3)LAEQAER	74.5	25	66	11	14-3-3e	14-3-3z
640.348	4	-2.3	IISSIEQKEETK	IISSIEQK(+BS3)EETK+IM	AKLAEQAER	AK(+BS3)LAEQAER+IM	72.5	27.3	66	11	14-3-3e	14-3-3z
640.349	4	-1.1	IISSIEQKEETK	IISSIEQK(+BS3)EETK+IM	AKLAEQAER	AK(+BS3)LAEQAER+IM	82.5	29.8	66	11	14-3-3e	14-3-3z
640.348	4	-2.2	IISSIEQKEETK	IISSIEQK(+BS3)EETK+IM	AKLAEQAER	AK(+BS3)LAEQAER+IM	78	31.1	66	11	14-3-3e	14-3-3z
789.672	4	-1.3	IISSIEQKEETKGAEGK	IISSIEQK(+BS3)EETK(Xlink:BS3)GAEGK	AKLAEQAER	AK(+BS3)LAEQAER	78.3	23.9	66	11	14-3-3e	14-3-3z
789.921	4	-3.2	IISSIEQKEETKGAEGK	IISSIEQK(+BS3)EETK(Xlink:BS3)GAEGK+IM	AKLAEQAER	AK(+BS3)LAEQAER+IM	85.8	27.6	66	11	14-3-3e	14-3-3z
748.073	3	-0.93	GAEGKLNMIR	GAEGK(+BS3)LNMIR+IM	AKLAEQAER	AK(+BS3)LAEQAER+IM	49.5	25.5	75	11	14-3-3e	14-3-3z
502.1	5	0.66	NLLSVAYKNVIGAR	NLLSVAYK(+BS3)NVIGAR+IM	SLPKIHR	SLPK(+BS3)IHR+IM	41.6	17.2	47	723	14-3-3e	BRAF
776.885	4	-1.6	HLIPSSQTGESKVFYYK	HLIPSSQTGESK(+BS3)VFYYK+IM	KSSSSSEDR	K(+BS3)SSSSSEDR+IM	69	23	115	427	14-3-3e	BRAF
776.886	4	-1.2	HLIPSSQTGESKVFYYK	HLIPSSQTGESK(+BS3)VFYYK+IM	KSSSSSEDR	K(+BS3)SSSSSEDR+IM	63.3	25.4	115	427	14-3-3e	BRAF
776.885	4	-2.3	HLIPSSQTGESKVFYYK	HLIPSSQTGESK(+BS3)VFYYK+IM	KSSSSSEDR	K(+BS3)SSSSSEDR+IM	80.2	26.1	115	427	14-3-3e	BRAF
776.884	4	-3.6	HLIPSSQTGESKVFYYK	HLIPSSQTGESK(+BS3)VFYYK+IM	KSSSSSEDR	K(+BS3)SSSSSEDR+IM	61.7	26.9	115	427	14-3-3e	BRAF
776.888	4	1.9	HLIPSSQTGESKVFYYK	HLIPSSQTGESK(+BS3)VFYYK+IM	KSSSSSEDR	K(+BS3)SSSSSEDR+IM	75	30.1	115	427	14-3-3e	BRAF
747.739	3	-0.19	AKLAEQAER	AK(+BS3)LAEQAER	GAEGKLNMIR	GAEGK(+BS3)LNMIR	41.9	20.2	11	75	14-3-3z	14-3-3e
748.073	3	-0.13	AKLAEQAER	AK(+BS3)LAEQAER+IM	GAEGKLNMIR	GAEGK(+BS3)LNMIR+IM	54.6	28.1	11	75	14-3-3z	14-3-3e
679.608	4	-1.8	VISSIEQKTEGSER	VISSIEQK(+BS3)TEGSER	AKLAEQAER	AK(+BS3)LAEQAER	71	20.2	68	11	14-3-3z	14-3-3z
906.142	3	-3	VISSIEQKTEGSER	VISSIEQK(+BS3)TEGSER+IM	AKLAEQAER	AK(+BS3)LAEQAER+IM	98	20.8	68	11	14-3-3z	14-3-3z
906.142	3	-2.6	VISSIEQKTEGSER	VISSIEQK(+BS3)TEGSER+IM	AKLAEQAER	AK(+BS3)LAEQAER+IM	99.3	20.8	68	11	14-3-3z	14-3-3z
679.859	4	-1.6	VISSIEQKTEGSER	VISSIEQK(+BS3)TEGSER+IM	AKLAEQAER	AK(+BS3)LAEQAER+IM	68.4	21.4	68	11	14-3-3z	14-3-3z
906.142	3	-2.4	VISSIEQKTEGSER	VISSIEQK(+BS3)TEGSER+IM	AKLAEQAER	AK(+BS3)LAEQAER+IM	95	21.8	68	11	14-3-3z	14-3-3z
679.608	4	-2.1	VISSIEQKTEGSER	VISSIEQK(+BS3)TEGSER	AKLAEQAER	AK(+BS3)LAEQAER	83.1	22.7	68	11	14-3-3z	14-3-3z
906.141	3	-3.5	VISSIEQKTEGSER	VISSIEQK(+BS3)TEGSER+IM	AKLAEQAER	AK(+BS3)LAEQAER+IM	93.7	22.9	68	11	14-3-3z	14-3-3z
679.859	4	-2.3	VISSIEQKTEGSER	VISSIEQK(+BS3)TEGSER+IM	AKLAEQAER	AK(+BS3)LAEQAER+IM	85.3	26.3	68	11	14-3-3z	14-3-3z
679.86	4	-0.26	VISSIEQKTEGSER	VISSIEQK(+BS3)TEGSER+IM	AKLAEQAER	AK(+BS3)LAEQAER+IM	85.8	26.6	68	11	14-3-3z	14-3-3z
679.859	4	-2.6	VISSIEQKTEGSER	VISSIEQK(+BS3)TEGSER+IM	AKLAEQAER	AK(+BS3)LAEQAER+IM	90	28.2	68	11	14-3-3z	14-3-3z
679.86	4	-1	VISSIEQKTEGSER	VISSIEQK(+BS3)TEGSER+IM	AKLAEQAER	AK(+BS3)LAEQAER+IM	90.2	29.8	68	11	14-3-3z	14-3-3z
679.858	4	-2.8	VISSIEQKTEGSER	VISSIEQK(+BS3)TEGSER+IM	AKLAEQAER	AK(+BS3)LAEQAER+IM	96	31.8	68	11	14-3-3z	14-3-3z
679.859	4	-2.6	VISSIEQKTEGSER	VISSIEQK(+BS3)TEGSER+IM	AKLAEQAER	AK(+BS3)LAEQAER+IM	96.8	32.3	68	11	14-3-3z	14-3-3z
1013.52	3	-3.8	VISSIEQKTEGSER	VISSIEQK(+BS3)TEGSER+IM	KQQMAKEYR	K(+BS3)QQMAK(Xlink:BS3)EYR+IM	83.8	21.7	68	75	14-3-3z	14-3-3z
760.392	4	-2.7	VISSIEQKTEGSER	VISSIEQK(+BS3)TEGSER+IM	KQQMAKEYR	K(+BS3)QQMAK(Xlink:BS3)EYR+IM	60.4	22.4	68	75	14-3-3z	14-3-3z
760.392	4	-2.7	VISSIEQKTEGSER	VISSIEQK(+BS3)TEGSER+IM	KQQMAKEYR	K(+BS3)QQMAK(Xlink:BS3)EYR+IM	75	23.9	68	75	14-3-3z	14-3-3z
1013.52	3	-0.18	VISSIEQKTEGSER	VISSIEQK(+BS3)TEGSER+IM	KQQMAKEYR	K(+BS3)QQMAK(Xlink:BS3)EYR+IM	75	23.9	68	75	14-3-3z	14-3-3z
1013.52	3	-3.1	VISSIEQKTEGSER	VISSIEQK(+BS3)TEGSER+IM	KQQMAKEYR	K(+BS3)QQMAK(Xlink:BS3)EYR+IM	93.4	25.4	68	75	14-3-3z	14-3-3z
1013.52	3	-0.87	VISSIEQKTEGSER	VISSIEQK(+BS3)TEGSER+IM	KQQMAKEYR	K(+BS3)QQMAK(Xlink:BS3)EYR+IM	94.4	27	68	75	14-3-3z	14-3-3z
1013.52	3	-2.2	VISSIEQKTEGSER	VISSIEQK(+BS3)TEGSER+IM	KQQMAKEYR	K(+BS3)QQMAK(Xlink:BS3)EYR+IM	99.3	27.5	68	75	14-3-3z	14-3-3z
1013.19	3	-1.5	VISSIEQKTEGSER	VISSIEQK(+BS3)TEGSER	KQQMAKEYR	K(+BS3)QQMAK(Xlink:BS3)EYR	111.8	28.1	68	75	14-3-3z	14-3-3z
1013.52	3	-2.5	VISSIEQKTEGSER	VISSIEQK(+BS3)TEGSER+IM	KQQMAKEYR	K(+BS3)QQMAK(Xlink:BS3)EYR+IM	106.2	30.2	68	75	14-3-3z	14-3-3z
1013.52	3	-3.3	VISSIEQKTEGSER	VISSIEQK(+BS3)TEGSER+IM	KQQMAKEYR	K(+BS3)QQMAK(Xlink:BS3)EYR+IM	105.8	30.3	68	75	14-3-3z	14-3-3z
1013.52	3	-0.67	VISSIEQKTEGSER	VISSIEQK(+BS3)TEGSER+IM	KQQMAKEYR	K(+BS3)QQMAK(Xlink:BS3)EYR+IM	108.7	31.8	68	75	14-3-3z	14-3-3z
760.395	4	1.5	VISSIEQKTEGSER	VISSIEQK(+BS3)TEGSER+IM	KQQMAKEYR	K(+BS3)QQMAK(Xlink:BS3)EYR+IM	86	33.2	68	75	14-3-3z	14-3-3z
1013.52	3	-2.4	VISSIEQKTEGSER	VISSIEQK(+BS3)TEGSER+IM	KQQMAKEYR	K(+BS3)QQMAK(Xlink:BS3)EYR+IM	113.8	33.5	68	75	14-3-3z	14-3-3z
1013.52	3	-2.4	VISSIEQKTEGSER	VISSIEQK(+BS3)TEGSER+IM	KQQMAKEYR	K(+BS3)QQMAK(Xlink:BS3)EYR+IM	116.8	34.3	68	75	14-3-3z	14-3-3z
760.141	4	-2.8	VISSIEQKTEGSER	VISSIEQK(+BS3)TEGSER	KQQMAKEYR	K(+BS3)QQMAK(Xlink:BS3)EYR	95.3	34.4	68	75	14-3-3z	14-3-3z
1013.52	3	-2.4	VISSIEQKTEGSER	VISSIEQK(+BS3)TEGSER+IM	KQQMAKEYR	K(+BS3)QQMAK(Xlink:BS3)EYR+IM	116.2	34.5	68	75	14-3-3z	14-3-3z
760.391	4	-3.5	VISSIEQKTEGSER	VISSIEQK(+BS3)TEGSER+IM	KQQMAKEYR	K(+BS3)QQMAK(Xlink:BS3)EYR+IM	100.6	39.6	68	75	14-3-3z	14-3-3z
760.393	4	-1.5	VISSIEQKTEGSER	VISSIEQK(+BS3)TEGSER+IM	KQQMAKEYR	K(+BS3)QQMAK(Xlink:BS3)EYR+IM	102.2	40.1	68	75	14-3-3z	14-3-3z
760.392	4	-3.1	VISSIEQKTEGSER	VISSIEQK(+BS3)TEGSER+IM	KQQMAKEYR	K(+BS3)QQMAK(Xlink:BS3)EYR+IM	102.8	41.7	68	75	14-3-3z	14-3-3z
760.395	4	0.98	VISSIEQKTEGSER	VISSIEQK(+BS3)TEGSER+IM	KQQMAKEYR	K(+BS3)QQMAK(Xlink:BS3)EYR+IM	99.2	42.7	68	75	14-3-3z	14-3-3z
760.392	4	-3	VISSIEQKTEGSER	VISSIEQK(+BS3)TEGSER+IM	KQQMAKEYR	K(+BS3)QQMAK(Xlink:BS3)EYR+IM	104.7	43.2	68	75	14-3-3z	14-3-3z
698.045	3	-0.85	KQQMAKEYR	KQQMAK(+BS3)EYR	VEKELR	VEK(+BS3)ELR	62	20	80	88	14-3-3z	14-3-3z
698.381	3	0.93	KQQMAKEYR	KQQMAK(+BS3)EYR+IM	VEKELR	VEK(+BS3)ELR+IM	52.6	21.5	80	88	14-3-3z	14-3-3z
698.044	3	-1.7	KQQMAKEYR	KQQMAK(+BS3)EYR	VEKELR	VEK(+BS3)ELR	66.7	22.2	80	88	14-3-3z	14-3-3z
698.045	3	-1.1	KQQMAKEYR	KQQMAK(+BS3)EYR	VEKELR	VEK(+BS3)ELR	69	22.5	80	88	14-3-3z	14-3-3z
698.378	3	-2.5	KQQMAKEYR	KQQMAK(+BS3)EYR+IM	VEKELR	VEK(+BS3)ELR+IM	63.9	23.1	80	88	14-3-3z	14-3-3z
698.044	3	-1.9	KQQMAKEYR	KQQMAK(+BS3)EYR	VEKELR	VEK(+BS3)ELR	67.2	24.1	80	88	14-3-3z	14-3-3z
698.379	3	-1.4	KQQMAKEYR	KQQMAK(+BS3)EYR+IM	VEKELR	VEK(+BS3)ELR+IM	64.7	24.3	80	88	14-3-3z	14-3-3z
773.766	3	-1.3	KQQMAKEYR	KQQMAK(+BS3)EYR	VKVEKELR	VKVEK(+BS3)ELR	53.3	21.8	80	88	14-3-3z	14-3-3z
774.099	3	-2.4	KQQMAKEYR	KQQMAK(+BS3)EYR+IM	VKVEKELR	VKVEK(+BS3)ELR+IM	50	23.5	80	88	14-3-3z	14-3-3z
464.863	5	-2.3	KQQMAKEYR	KQQMAK(+BS3)EYR+IM	VKVEKELR	VKVEK(+BS3)ELR+IM	45.4	24	80	88	14-3-3z	14-3-3z
774.101	3	-0.74	KQQMAKEYR	KQQMAK(+BS3)EYR+IM	VKVEKELR	VKVEK(+BS3)ELR+IM	50.7	25.7	80	88	14-3-3z	14-3-3z
773.766	3	-1.3	KQQMAKEYR	KQQMAK(+BS3)EYR	VKVEKELR	VKVEK(+BS3)ELR	58	26.7	80	88	14-3-3z	14-3-3z
773.765	3	-1.5	KQQMAKEYR	KQQMAK(+BS3)EYR	VKVEKELR	VKVEK(+BS3)ELR	61.1	27.2	80	88	14-3-3z	14-3-3z
773.765	3	-1.5	KQQMAKEYR	KQQMAK(+BS3)EYR	VKVEKELR	VKVEK(+BS3)ELR	61.9	28.8	80	88	14-3-3z	14-3-3z
774.1	3	-2	KQQMAKEYR	KQQMAK(+BS3)EYR+IM	VKVEKELR	VKVEK(+BS3)ELR+IM	63.1	31.3	80	88	14-3-3z	14-3-3z
655.682	3	0.88	QQMAKEYR	QQMAK(+BS3)EYR+IM	VEKELR	VEK(+BS3)ELR+IM	63.1	20.1	80	88	14-3-3z	14-3-3z
655.681	3	-1.6	QQMAKEYR	QQMAK(+BS3)EYR+IM	VEKELR	VEK(+BS3)ELR+IM	51	20.7	80	88	14-3-3z	14-3-3z
492.012	4	-1.5	QQMAKEYR	QQMAK(+BS3)EYR+IM	VEKELR	VEK(+BS3)ELR+IM	45	21.1	80	88	14-3-3z	14-3-3z
655.681	3	-0.35	QQMAKEYR	QQMAK(+BS3)EYR+IM	VEKELR	VEK(+BS3)ELR+IM	52	22.9	80	88	14-3-3z	14-3-3z
655.681	3	-1.7	QQMAKEYR	QQMAK(+BS3)EYR+IM	VEKELR	VEK(+BS3)ELR+IM	55.9	24.2	80	88	14-3-3z	14-3-3z
655.681	3	-0.8	QQMAKEYR	QQMAK(+BS3)EYR+IM	VEKELR	VEK(+BS3)ELR+IM	63	25.4	80	88	14-3-3z	14-3-3z
650.006	3	-0.79	QQMAKEYR	Q(Gln->pyro-Glu)QMAK(+BS3)EYR+IM	VEKELR	VEK(+BS3)ELR+IM	64.4	27.9	80	88	14-3-3z	14-3-3z
650.005	3	-1.6	QQMAKEYR	Q(Gln->pyro-Glu)QMAK(+BS3)EYR+IM	VEKELR	VEK(+BS3)ELR+IM	62	28.1	80	88	14-3-3z	14-3-3z
650.005	3	-2.5	QQMAKEYR	Q(Gln->pyro-Glu)QMAK(+BS3)EYR+IM	VEKELR	VEK(+BS3)ELR+IM	68.6	29.4	80	88	14-3-3z	14-3-3z
650.005	3	-2	QQMAKEYR	Q(Gln->pyro-Glu)QMAK(+BS3)EYR+IM	VEKELR	VEK(+BS3)ELR+IM	67.6	30	80	88	14-3-3z	14-3-3z
548.803	4	-1.1	QQMAKEYR	QQMAK(+BS3)EYR+IM	VKVEKELR	VKVEK(+BS3)ELR+IM	46.2	25	80	88	14-3-3z	14-3-3z
548.803	4	-1.6	QQMAKEYR	QQMAK(+BS3)EYR+IM	VKVEKELR	VKVEK(+BS3)ELR+IM	50.5	27.2	80	88	14-3-3z	14-3-3z
524.036	4	-2.3	VEKELR	VEK(+BS3)ELR+IM	KQQMAKEYR	KQQMAK(+BS3)EYR+IM	43.8	20.9	88	80	14-3-3z	14-3-3z
524.036	4	-1.9	VEKELR	VEK(+BS3)ELR+IM	KQQMAKEYR	KQQMAK(+BS3)EYR+IM	47	20.9	88	80	14-3-3z	14-3-3z
523.785	4	-1.2	VEKELR	VEK(+BS3)ELR	KQQMAKEYR	KQQMAK(+BS3)EYR	52.1	21.3	88	80	14-3-3z	14-3-3z
774.101	3	-0.74	VKVEKELR	VKVEK(+BS3)ELR+IM	KQQMAKEYR	KQQMAK(+BS3)EYR+IM	43.6	20.4	88	80	14-3-3z	14-3-3z
580.827	4	-0.56	VKVEKELR	VKVEK(+BS3)ELR+IM	KQQMAKEYR	KQQMAK(+BS3)EYR+IM	54.6	22.6	88	80	14-3-3z	14-3-3z
580.827	4	-1.4	VKVEKELR	VKVEK(+BS3)ELR+IM	KQQMAKEYR	KQQMAK(+BS3)EYR+IM	66	23.2	88	80	14-3-3z	14-3-3z
580.827	4	-1.4	VKVEKELR	VKVEK(+BS3)ELR+IM	KQQMAKEYR	KQQMAK(+BS3)EYR+IM	54.9	23.4	88	80	14-3-3z	14-3-3z
580.826	4	-2.1	VKVEKELR	VKVEK(+BS3)ELR+IM	KQQMAKEYR	KQQMAK(+BS3)EYR+IM	58	23.7	88	80	14-3-3z	14-3-3z
580.827	4	-1.9	VKVEKELR	VKVEK(+BS3)ELR+IM	KQQMAKEYR	KQQMAK(+BS3)EYR+IM	48.5	25.1	88	80	14-3-3z	14-3-3z
580.827	4	-1.1	VKVEKELR	VKVEK(+BS3)ELR+IM	KQQMAKEYR	KQQMAK(+BS3)EYR+IM	51.9	25.4	88	80	14-3-3z	14-3-3z
580.826	4	-2.5	VKVEKELR	VKVEK(+BS3)ELR+IM	KQQMAKEYR	KQQMAK(+BS3)EYR+IM	63.4	26.4	88	80	14-3-3z	14-3-3z
580.827	4	-1.4	VKVEKELR	VKVEK(+BS3)ELR+IM	KQQMAKEYR	KQQMAK(+BS3)EYR+IM	56.5	26.9	88	80	14-3-3z	14-3-3z
774.099	3	-2.6	VKVEKELR	VKVEK(+BS3)ELR+IM	KQQMAKEYR	KQQMAK(+BS3)EYR+IM	49.8	27	88	80	14-3-3z	14-3-3z
731.067	3	-1.2	VKVEKELR	VKVEK(+BS3)ELR	QQMAKEYR	QQMAK(+BS3)EYR	38.5	21.3	88	80	14-3-3z	14-3-3z
548.803	4	-1.8	VKVEKELR	VKVEK(+BS3)ELR+IM	QQMAKEYR	QQMAK(+BS3)EYR+IM	46.4	23	88	80	14-3-3z	14-3-3z
731.402	3	-0.62	VKVEKELR	VKVEK(+BS3)ELR+IM	QQMAKEYR	QQMAK(+BS3)EYR+IM	47.6	23	88	80	14-3-3z	14-3-3z
548.803	4	-1.1	VKVEKELR	VKVEK(+BS3)ELR+IM	QQMAKEYR	QQMAK(+BS3)EYR+IM	42	23.4	88	80	14-3-3z	14-3-3z
731.067	3	-1.4	VKVEKELR	VKVEK(+BS3)ELR	QQMAKEYR	QQMAK(+BS3)EYR	49.7	23.6	88	80	14-3-3z	14-3-3z
675.616	4	-0.19	ASNPESKVFYLK	ASNPESK(+BS3)VFYLK+IM	AKMQPTHPIR	AK(+BS3)MQPTHPIR+IM	55	28.1	115	159	14-3-3z	14-3-3z
675.616	4	-0.19	ASNPESKVFYLK	ASNPESK(+BS3)VFYLK+IM	AKMQPTHPIR	AK(+BS3)MQPTHPIR+IM	68.2	29.7	115	159	14-3-3z	14-3-3z
679.613	4	-2.3	ASNPESKVFYLK	ASNPESK(+BS3)VFYLK+IM	AKMQPTHPIR	AK(+BS3)M(Oxidation)QPTHPIR+IM	53	30.1	115	159	14-3-3z	14-3-3z
675.615	4	-2	ASNPESKVFYLK	ASNPESK(+BS3)VFYLK+IM	AKMQPTHPIR	AK(+BS3)MQPTHPIR+IM	62.9	30.1	115	159	14-3-3z	14-3-3z
543.691	5	-2.2	ASNPESKVFYLK	ASNPESK(+BS3)VFYLK	AKMQPTHPIR	AK(+BS3)M(Oxidation)QPTHPIR	61	30.5	115	159	14-3-3z	14-3-3z
675.614	4	-2.9	ASNPESKVFYLK	ASNPESK(+BS3)VFYLK+IM	AKMQPTHPIR	AK(+BS3)MQPTHPIR+IM	64.7	30.6	115	159	14-3-3z	14-3-3z
679.362	4	-3.1	ASNPESKVFYLK	ASNPESK(+BS3)VFYLK	AKMQPTHPIR	AK(+BS3)M(Oxidation)QPTHPIR	67.8	31.1	115	159	14-3-3z	14-3-3z
675.614	4	-2.4	ASNPESKVFYLK	ASNPESK(+BS3)VFYLK+IM	AKMQPTHPIR	AK(+BS3)MQPTHPIR+IM	66	31.5	115	159	14-3-3z	14-3-3z
675.615	4	-1.5	ASNPESKVFYLK	ASNPESK(+BS3)VFYLK+IM	AKMQPTHPIR	AK(+BS3)MQPTHPIR+IM	67	31.5	115	159	14-3-3z	14-3-3z
675.614	4	-2.3	ASNPESKVFYLK	ASNPESK(+BS3)VFYLK+IM	AKMQPTHPIR	AK(+BS3)MQPTHPIR+IM	69.7	31.6	115	159	14-3-3z	14-3-3z
679.612	4	-3.6	ASNPESKVFYLK	ASNPESK(+BS3)VFYLK+IM	AKMQPTHPIR	AK(+BS3)M(Oxidation)QPTHPIR+IM	59.6	31.7	115	159	14-3-3z	14-3-3z
679.362	4	-2.1	ASNPESKVFYLK	ASNPESK(+BS3)VFYLK	AKMQPTHPIR	AK(+BS3)M(Oxidation)QPTHPIR	72.8	31.8	115	159	14-3-3z	14-3-3z
679.614	4	-1.4	ASNPESKVFYLK	ASNPESK(+BS3)VFYLK+IM	AKMQPTHPIR	AK(+BS3)M(Oxidation)QPTHPIR+IM	58.9	31.9	115	159	14-3-3z	14-3-3z
679.614	4	-1.3	ASNPESKVFYLK	ASNPESK(+BS3)VFYLK+IM	AKMQPTHPIR	AK(+BS3)M(Oxidation)QPTHPIR+IM	66.8	33.3	115	159	14-3-3z	14-3-3z
543.892	5	-2.5	ASNPESKVFYLK	ASNPESK(+BS3)VFYLK+IM	AKMQPTHPIR	AK(+BS3)M(Oxidation)QPTHPIR+IM	61	33.4	115	159	14-3-3z	14-3-3z
679.613	4	-2	ASNPESKVFYLK	ASNPESK(+BS3)VFYLK+IM	AKMQPTHPIR	AK(+BS3)M(Oxidation)QPTHPIR+IM	60.5	33.6	115	159	14-3-3z	14-3-3z
679.363	4	-1.6	ASNPESKVFYLK	ASNPESK(+BS3)VFYLK	AKMQPTHPIR	AK(+BS3)M(Oxidation)QPTHPIR	71.2	33.9	115	159	14-3-3z	14-3-3z
540.493	5	-1.2	ASNPESKVFYLK	ASNPESK(+BS3)VFYLK	AKMQPTHPIR	AK(+BS3)MQPTHPIR	68.8	33.9	115	159	14-3-3z	14-3-3z
679.613	4	-2.6	ASNPESKVFYLK	ASNPESK(+BS3)VFYLK+IM	AKMQPTHPIR	AK(+BS3)M(Oxidation)QPTHPIR+IM	74	34.6	115	159	14-3-3z	14-3-3z
675.615	4	-2	ASNPESKVFYLK	ASNPESK(+BS3)VFYLK+IM	AKMQPTHPIR	AK(+BS3)MQPTHPIR+IM	70	34.6	115	159	14-3-3z	14-3-3z
675.616	4	0.26	ASNPESKVFYLK	ASNPESK(+BS3)VFYLK+IM	AKMQPTHPIR	AK(+BS3)MQPTHPIR+IM	73.1	34.6	115	159	14-3-3z	14-3-3z
679.613	4	-2	ASNPESKVFYLK	ASNPESK(+BS3)VFYLK+IM	AKMQPTHPIR	AK(+BS3)M(Oxidation)QPTHPIR+IM	71.5	34.7	115	159	14-3-3z	14-3-3z
675.615	4	-0.78	ASNPESKVFYLK	ASNPESK(+BS3)VFYLK+IM	AKMQPTHPIR	AK(+BS3)MQPTHPIR+IM	69.3	35.2	115	159	14-3-3z	14-3-3z
675.615	4	-1.5	ASNPESKVFYLK	ASNPESK(+BS3)VFYLK+IM	AKMQPTHPIR	AK(+BS3)MQPTHPIR+IM	71.9	35.3	115	159	14-3-3z	14-3-3z
905.482	3	-0.51	ASNPESKVFYLK	ASNPESK(+BS3)VFYLK	AKMQPTHPIR	AK(+BS3)M(Oxidation)QPTHPIR	76.7	36.3	115	159	14-3-3z	14-3-3z
679.613	4	-2.4	ASNPESKVFYLK	ASNPESK(+BS3)VFYLK+IM	AKMQPTHPIR	AK(+BS3)M(Oxidation)QPTHPIR+IM	76.8	36.8	115	159	14-3-3z	14-3-3z
679.612	4	-3.6	ASNPESKVFYLK	ASNPESK(+BS3)VFYLK+IM	AKMQPTHPIR	AK(+BS3)M(Oxidation)QPTHPIR+IM	69.8	37	115	159	14-3-3z	14-3-3z
900.484	3	-2.2	ASNPESKVFYLK	ASNPESK(+BS3)VFYLK+IM	AKMQPTHPIR	AK(+BS3)MQPTHPIR+IM	80.2	38.3	115	159	14-3-3z	14-3-3z
540.693	5	-1.3	ASNPESKVFYLK	ASNPESK(+BS3)VFYLK+IM	AKMQPTHPIR	AK(+BS3)MQPTHPIR+IM	72.5	39.3	115	159	14-3-3z	14-3-3z
900.149	3	-1.9	ASNPESKVFYLK	ASNPESK(+BS3)VFYLK	AKMQPTHPIR	AK(+BS3)MQPTHPIR	92.2	39.4	115	159	14-3-3z	14-3-3z
900.483	3	-3	ASNPESKVFYLK	ASNPESK(+BS3)VFYLK+IM	AKMQPTHPIR	AK(+BS3)MQPTHPIR+IM	83.8	40.3	115	159	14-3-3z	14-3-3z
900.149	3	-2.8	ASNPESKVFYLK	ASNPESK(+BS3)VFYLK	AKMQPTHPIR	AK(+BS3)MQPTHPIR	93	40.5	115	159	14-3-3z	14-3-3z
900.483	3	-3.2	ASNPESKVFYLK	ASNPESK(+BS3)VFYLK+IM	AKMQPTHPIR	AK(+BS3)MQPTHPIR+IM	91.5	41.5	115	159	14-3-3z	14-3-3z
900.484	3	-1.8	ASNPESKVFYLK	ASNPESK(+BS3)VFYLK+IM	AKMQPTHPIR	AK(+BS3)MQPTHPIR+IM	92	42.8	115	159	14-3-3z	14-3-3z
900.484	3	-2.1	ASNPESKVFYLK	ASNPESK(+BS3)VFYLK+IM	AKMQPTHPIR	AK(+BS3)MQPTHPIR+IM	93.9	43.3	115	159	14-3-3z	14-3-3z
900.481	3	-4.5	ASNPESKVFYLK	ASNPESK(+BS3)VFYLK+IM	AKMQPTHPIR	AK(+BS3)MQPTHPIR+IM	95.2	44.2	115	159	14-3-3z	14-3-3z
900.484	3	-1.9	ASNPESKVFYLK	ASNPESK(+BS3)VFYLK+IM	AKMQPTHPIR	AK(+BS3)MQPTHPIR+IM	92	45.4	115	159	14-3-3z	14-3-3z
689.584	5	-0.98	HLIPKASNPESKVFYLK	HLIPK(Xlink:BS3)ASNPESK(+BS3)VFYLK+IM	AKMQPTHPIR	AK(+BS3)MQPTHPIR+IM	75.1	23.5	115	159	14-3-3z	14-3-3z
861.727	4	-2.8	HLIPKASNPESKVFYLK	HLIPK(Xlink:BS3)ASNPESK(+BS3)VFYLK+IM	AKMQPTHPIR	AK(+BS3)MQPTHPIR+IM	64.4	35	115	159	14-3-3z	14-3-3z
920.462	4	0.082	NSVVEDSQKAYQDAFEISK	NSVVEDSQK(+BS3)AYQDAFEISK+IM	ASNPESKVFYLK	ASNPESK(+BS3)VFYLK+IM	68.7	28.6	147	115	14-3-3z	14-3-3z
1226.95	3	-0.63	NSVVEDSQKAYQDAFEISK	NSVVEDSQK(+BS3)AYQDAFEISK+IM	ASNPESKVFYLK	ASNPESK(+BS3)VFYLK+IM	113.4	34.6	147	115	14-3-3z	14-3-3z
543.892	5	-2.7	AKMQPTHPIR	AK(+BS3)M(Oxidation)QPTHPIR+IM	ASNPESKVFYLK	ASNPESK(+BS3)VFYLK+IM	42.6	22.4	147	115	14-3-3z	14-3-3z
543.692	5	-1.3	AKMQPTHPIR	AK(+BS3)M(Oxidation)QPTHPIR	ASNPESKVFYLK	ASNPESK(+BS3)VFYLK	46.3	22.4	147	115	14-3-3z	14-3-3z
540.494	5	0.51	AKMQPTHPIR	AK(+BS3)MQPTHPIR	ASNPESKVFYLK	ASNPESK(+BS3)VFYLK	50.6	23.4	147	115	14-3-3z	14-3-3z
543.892	5	-1.6	AKMQPTHPIR	AK(+BS3)M(Oxidation)QPTHPIR+IM	ASNPESKVFYLK	ASNPESK(+BS3)VFYLK+IM	42.6	24	147	115	14-3-3z	14-3-3z
543.893	5	-1.2	AKMQPTHPIR	AK(+BS3)M(Oxidation)QPTHPIR+IM	ASNPESKVFYLK	ASNPESK(+BS3)VFYLK+IM	48.5	24	147	115	14-3-3z	14-3-3z
540.695	5	0.75	AKMQPTHPIR	AK(+BS3)MQPTHPIR+IM	ASNPESKVFYLK	ASNPESK(+BS3)VFYLK+IM	51.5	24	147	115	14-3-3z	14-3-3z
543.893	5	-1.1	AKMQPTHPIR	AK(+BS3)M(Oxidation)QPTHPIR+IM	ASNPESKVFYLK	ASNPESK(+BS3)VFYLK+IM	42.7	24.6	147	115	14-3-3z	14-3-3z
540.693	5	-1.8	AKMQPTHPIR	AK(+BS3)MQPTHPIR+IM	ASNPESKVFYLK	ASNPESK(+BS3)VFYLK+IM	53.5	24.9	147	115	14-3-3z	14-3-3z
540.693	5	-1.7	AKMQPTHPIR	AK(+BS3)MQPTHPIR+IM	ASNPESKVFYLK	ASNPESK(+BS3)VFYLK+IM	55.8	26.8	147	115	14-3-3z	14-3-3z
675.617	4	1.4	AKMQPTHPIR	AK(+BS3)MQPTHPIR+IM	ASNPESKVFYLK	ASNPESK(+BS3)VFYLK+IM	49.9	28.2	147	115	14-3-3z	14-3-3z
543.892	5	-2.5	AKMQPTHPIR	AK(+BS3)M(Oxidation)QPTHPIR+IM	ASNPESKVFYLK	ASNPESK(+BS3)VFYLK+IM	54.7	29.3	147	115	14-3-3z	14-3-3z
543.892	5	-2.2	AKMQPTHPIR	AK(+BS3)M(Oxidation)QPTHPIR+IM	ASNPESKVFYLK	ASNPESK(+BS3)VFYLK+IM	63.5	30.3	147	115	14-3-3z	14-3-3z
543.892	5	-2	AKMQPTHPIR	AK(+BS3)M(Oxidation)QPTHPIR+IM	ASNPESKVFYLK	ASNPESK(+BS3)VFYLK+IM	58.1	31.1	147	115	14-3-3z	14-3-3z
543.892	5	-2	AKMQPTHPIR	AK(+BS3)M(Oxidation)QPTHPIR+IM	ASNPESKVFYLK	ASNPESK(+BS3)VFYLK+IM	60	33	147	115	14-3-3z	14-3-3z
679.613	4	-1.8	AKMQPTHPIR	AK(+BS3)M(Oxidation)QPTHPIR+IM	ASNPESKVFYLK	ASNPESK(+BS3)VFYLK+IM	65	33.9	147	115	14-3-3z	14-3-3z
679.613	4	-2	AKMQPTHPIR	AK(+BS3)M(Oxidation)QPTHPIR+IM	ASNPESKVFYLK	ASNPESK(+BS3)VFYLK+IM	64.4	34	147	115	14-3-3z	14-3-3z
540.693	5	-2	AKMQPTHPIR	AK(+BS3)MQPTHPIR+IM	ASNPESKVFYLK	ASNPESK(+BS3)VFYLK+IM	69.2	34.5	147	115	14-3-3z	14-3-3z
540.693	5	-1.5	AKMQPTHPIR	AK(+BS3)MQPTHPIR+IM	ASNPESKVFYLK	ASNPESK(+BS3)VFYLK+IM	68.3	34.5	147	115	14-3-3z	14-3-3z
540.693	5	-1.3	AKMQPTHPIR	AK(+BS3)MQPTHPIR+IM	ASNPESKVFYLK	ASNPESK(+BS3)VFYLK+IM	64.9	34.9	147	115	14-3-3z	14-3-3z
540.694	5	-0.92	AKMQPTHPIR	AK(+BS3)MQPTHPIR+IM	ASNPESKVFYLK	ASNPESK(+BS3)VFYLK+IM	67.8	35.9	147	115	14-3-3z	14-3-3z
540.693	5	-2.6	AKMQPTHPIR	AK(+BS3)MQPTHPIR+IM	ASNPESKVFYLK	ASNPESK(+BS3)VFYLK+IM	70.4	36.1	147	115	14-3-3z	14-3-3z
540.693	5	-1.8	AKMQPTHPIR	AK(+BS3)MQPTHPIR+IM	ASNPESKVFYLK	ASNPESK(+BS3)VFYLK+IM	68.3	37.1	147	115	14-3-3z	14-3-3z
679.613	4	-2.1	AKMQPTHPIR	AK(+BS3)M(Oxidation)QPTHPIR+IM	ASNPESKVFYLK	ASNPESK(+BS3)VFYLK+IM	70.2	37.9	147	115	14-3-3z	14-3-3z
540.693	5	-1.3	AKMQPTHPIR	AK(+BS3)MQPTHPIR+IM	ASNPESKVFYLK	ASNPESK(+BS3)VFYLK+IM	73.9	39.2	147	115	14-3-3z	14-3-3z
540.695	5	0.75	AKMQPTHPIR	AK(+BS3)MQPTHPIR+IM	ASNPESKVFYLK	ASNPESK(+BS3)VFYLK+IM	71.7	40.1	147	115	14-3-3z	14-3-3z
534.77	4	-1.6	AKLAEQAER	AK(+BS3)LAEQAER+IM	KSSSSSEDR	K(+BS3)SSSSSEDR+IM	48.6	25.9	11	427	14-3-3z	BRAF
763.162	4	-1.6	VISSIEQKTEGSER	VISSIEQK(+BS3)TEGSER+IM	FEMIKLIDIAR	FEMIK(+BS3)LIDIAR+IM	67.3	23.9	68	552	14-3-3z	BRAF
1017.22	3	1.4	VISSIEQKTEGSER	VISSIEQK(+BS3)TEGSER+IM	FEMIKLIDIAR	FEMIK(+BS3)LIDIAR+IM	91.2	34.3	68	552	14-3-3z	BRAF
511.084	5	-0.41	VISSIEQKTEGSER	VISSIEQK(+BS3)TEGSER+IM	SLPKIHR	SLPK(+BS3)IHR+IM	43.4	15.1	68	723	14-3-3z	BRAF
851.134	3	-2	VISSIEQKTEGSER	VISSIEQK(+BS3)TEGSER+IM	SLPKIHR	SLPK(+BS3)IHR+IM	81.2	15.8	68	723	14-3-3z	BRAF
511.084	5	-1.2	VISSIEQKTEGSER	VISSIEQK(+BS3)TEGSER+IM	SLPKIHR	SLPK(+BS3)IHR+IM	47.5	15.9	68	723	14-3-3z	BRAF
511.083	5	-1.8	VISSIEQKTEGSER	VISSIEQK(+BS3)TEGSER+IM	SLPKIHR	SLPK(+BS3)IHR+IM	46.2	16	68	723	14-3-3z	BRAF
511.085	5	1.4	VISSIEQKTEGSER	VISSIEQK(+BS3)TEGSER+IM	SLPKIHR	SLPK(+BS3)IHR+IM	42.6	16	68	723	14-3-3z	BRAF
600.335	4	-0.97	AKMQPTHPIR	AK(+BS3)MQPTHPIR+IM	ALQKSPGPQR	ALQK(+BS3)SPGPQR+IM	49.6	23.3	159	418	14-3-3z	BRAF
575.292	4	-2.3	AKMQPTHPIR	AK(+BS3)MQPTHPIR	KSSSSSEDR	K(+BS3)SSSSSEDR	52.6	20.3	159	427	14-3-3z	BRAF
595.534	4	-1.9	AKMQPTHPIR	AK(+BS3)MQPTHPIR+IM	KSSSSSEDR	K(+BS3)SSS(Phospho)SSEDR+IM	49	24.4	159	427	14-3-3z	BRAF
575.543	4	-1.9	AKMQPTHPIR	AK(+BS3)MQPTHPIR+IM	KSSSSSEDR	K(+BS3)SSSSSEDR+IM	57.6	27.8	159	427	14-3-3z	BRAF
575.543	4	-1.3	AKMQPTHPIR	AK(+BS3)MQPTHPIR+IM	KSSSSSEDR	K(+BS3)SSSSSEDR+IM	59.5	29.2	159	427	14-3-3z	BRAF
575.543	4	-1.3	AKMQPTHPIR	AK(+BS3)MQPTHPIR+IM	KSSSSSEDR	K(+BS3)SSSSSEDR+IM	58.6	31.2	159	427	14-3-3z	BRAF
405.229	5	-1.8	AKMQPTHPIR	AK(+BS3)MQPTHPIR+IM	MKTLGR	MK(+BS3)TLGR+IM	62	20	159	439	14-3-3z	BRAF
405.229	5	-0.32	AKMQPTHPIR	AK(+BS3)MQPTHPIR+IM	MKTLGR	MK(+BS3)TLGR+IM	64.5	22.6	159	439	14-3-3z	BRAF
559.568	4	-0.26	KLLFQGFR	K(+BS3)LLFQGFR+IM	GAEGKLNMIR	GAEGK(+BS3)LNMIR+IM	37	12.4	253	75	BRAF	14-3-3e
667.567	5	-0.34	FEMIKLIDIAR	FEMIK(+BS3)LIDIAR+IM	IISSIEQKEETKGAEGK	IISSIEQK(+BS3)EETKGAEGK+IM	46.3	23.7	552	66	BRAF	14-3-3e
834.207	4	-0.41	FEMIKLIDIAR	FEMIK(+BS3)LIDIAR+IM	IISSIEQKEETKGAEGK	IISSIEQK(+BS3)EETKGAEGK+IM	52.6	25.4	552	66	BRAF	14-3-3e
609.579	4	-0.24	FEMIKLIDIAR	FEMIK(+BS3)LIDIAR+IM	EETKGAEGK	EETK(+BS3)GAEGK+IM	57.1	26.9	552	70	BRAF	14-3-3e
534.77	4	-1.8	KSSSSSEDR	K(+BS3)SSSSSEDR+IM	AKLAEQAER	AK(+BS3)LAEQAER+IM	48.1	23.4	427	11	BRAF	14-3-3z
580.313	4	-0.34	SNPKSPQKPIVR	SNPKS(Phospho)PQK(+BS3)PIVR+IM	KALMMR	K(+BS3)ALMMR+IM	61.4	22.3	154	183	BRAF	BRAF
580.313	4	-1.4	SNPKSPQKPIVR	SNPKS(Phospho)PQK(+BS3)PIVR+IM	KALMMR	K(+BS3)ALMMR+IM	71.2	23.2	154	183	BRAF	BRAF
580.313	4	-1	SNPKSPQKPIVR	SNPKS(Phospho)PQK(+BS3)PIVR+IM	KALMMR	K(+BS3)ALMMR+IM	72.4	23.3	154	183	BRAF	BRAF
599.341	4	-0.46	SNPKSPQKPIVR	SNPK(Xlink:BS3)SPQK(+BS3)PIVR+IM	KALMMR	K(+BS3)ALMMR+IM	52.9	18.6	154	183	BRAF	BRAF
473.022	4	-1.7	KALMMR	K(+BS3)ALMMR+IM	VFLPNKQR	VFLPNK(+BS3)QR+IM	43.9	23.5	183	164	BRAF	BRAF
474.524	4	-0.64	KLLFQGFR	K(+BS3)LLFQGFR	KALMMR	K(+BS3)ALMMR	45.1	14.5	253	183	BRAF	BRAF
761.03	3	-2.9	ALQKSPGPQR	ALQK(+BS3)SPGPQR	KSSSSSEDR	K(+BS3)SS(Phospho)SSSEDR	66.8	20.7	418	427	BRAF	BRAF
571.025	4	-1.2	ALQKSPGPQR	ALQK(+BS3)S(Phospho)PGPQR	KSSSSSEDR	K(+BS3)SSSSSEDR	43.6	22.8	418	427	BRAF	BRAF
734.71	3	-1.6	ALQKSPGPQR	ALQK(+BS3)SPGPQR+IM	KSSSSSEDR	K(+BS3)SSSSSEDR+IM	63.9	23.4	418	427	BRAF	BRAF
788.021	3	-1.2	ALQKSPGPQR	ALQK(+BS3)S(Phospho)PGPQR+IM	KSSSSSEDR	K(+BS3)S(Phospho)SSSSEDR+IM	54.5	24.9	418	427	BRAF	BRAF
761.365	3	-1.6	ALQKSPGPQR	ALQK(+BS3)S(Phospho)PGPQR+IM	KSSSSSEDR	K(+BS3)SSSSSEDR+IM	76.8	25.4	418	427	BRAF	BRAF
761.365	3	-1.9	ALQKSPGPQR	ALQK(+BS3)S(Phospho)PGPQR+IM	KSSSSSEDR	K(+BS3)SSSSSEDR+IM	74.4	25.5	418	427	BRAF	BRAF
761.366	3	-1.2	ALQKSPGPQR	ALQK(+BS3)SPGPQR+IM	KSSSSSEDR	K(+BS3)SS(Phospho)SSSEDR+IM	75.7	26.3	418	427	BRAF	BRAF
761.031	3	-1.7	ALQKSPGPQR	ALQK(+BS3)S(Phospho)PGPQR	KSSSSSEDR	K(+BS3)SSSSSEDR	84.3	26.5	418	427	BRAF	BRAF
734.71	3	-1.5	ALQKSPGPQR	ALQK(+BS3)SPGPQR+IM	KSSSSSEDR	K(+BS3)SSSSSEDR+IM	80.7	27.1	418	427	BRAF	BRAF
551.034	4	-1.4	ALQKSPGPQR	ALQK(+BS3)SPGPQR	KSSSSSEDR	K(+BS3)SSSSSEDR	58.5	27.1	418	427	BRAF	BRAF
551.034	4	-1	ALQKSPGPQR	ALQK(+BS3)SPGPQR	KSSSSSEDR	K(+BS3)SSSSSEDR	68.1	28.7	418	427	BRAF	BRAF
551.284	4	-1.8	ALQKSPGPQR	ALQK(+BS3)SPGPQR+IM	KSSSSSEDR	K(+BS3)SSSSSEDR+IM	53	30.1	418	427	BRAF	BRAF
551.285	4	-0.57	ALQKSPGPQR	ALQK(+BS3)SPGPQR+IM	KSSSSSEDR	K(+BS3)SSSSSEDR+IM	71.5	37.6	418	427	BRAF	BRAF
551.285	4	-1.1	ALQKSPGPQR	ALQK(+BS3)SPGPQR+IM	KSSSSSEDR	K(+BS3)SSSSSEDR+IM	71	38.7	418	427	BRAF	BRAF
463.857	5	-1.9	ALQKSPGPQR	ALQK(+BS3)SPGPQR	GKWHGDVAVK	GK(+BS3)WHGDVAVK	55	21.7	418	475	BRAF	BRAF
599.561	4	-2	ALQKSPGPQR	ALQK(+BS3)S(Phospho)PGPQR	GKWHGDVAVK	GK(+BS3)WHGDVAVK	56.4	22.7	418	475	BRAF	BRAF
463.858	5	-1.5	ALQKSPGPQR	ALQK(+BS3)SPGPQR	GKWHGDVAVK	GK(+BS3)WHGDVAVK	56.3	23.4	418	475	BRAF	BRAF
463.858	5	-0.64	ALQKSPGPQR	ALQK(+BS3)SPGPQR	GKWHGDVAVK	GK(+BS3)WHGDVAVK	57	24	418	475	BRAF	BRAF
799.08	3	-1.7	ALQKSPGPQR	ALQK(+BS3)S(Phospho)PGPQR	GKWHGDVAVK	GK(+BS3)WHGDVAVK	46.2	25.6	418	475	BRAF	BRAF
579.821	4	-0.8	ALQKSPGPQR	ALQK(+BS3)SPGPQR+IM	GKWHGDVAVK	GK(+BS3)WHGDVAVK+IM	51.5	27	418	475	BRAF	BRAF
599.812	4	-1.7	ALQKSPGPQR	ALQK(+BS3)S(Phospho)PGPQR+IM	GKWHGDVAVK	GK(+BS3)WHGDVAVK+IM	63.8	28	418	475	BRAF	BRAF
579.821	4	-1.3	ALQKSPGPQR	ALQK(+BS3)SPGPQR+IM	GKWHGDVAVK	GK(+BS3)WHGDVAVK+IM	55.1	29.1	418	475	BRAF	BRAF
579.821	4	-0.63	ALQKSPGPQR	ALQK(+BS3)SPGPQR+IM	GKWHGDVAVK	GK(+BS3)WHGDVAVK+IM	63.4	30.2	418	475	BRAF	BRAF
799.414	3	-1.8	ALQKSPGPQR	ALQK(+BS3)S(Phospho)PGPQR+IM	GKWHGDVAVK	GK(+BS3)WHGDVAVK+IM	65.1	31.3	418	475	BRAF	BRAF
599.812	4	-2.6	ALQKSPGPQR	ALQK(+BS3)S(Phospho)PGPQR+IM	GKWHGDVAVK	GK(+BS3)WHGDVAVK+IM	66.8	35.7	418	475	BRAF	BRAF
571.025	4	-1.7	KSSSSSEDR	K(+BS3)S(Phospho)SSSSEDR	ALQKSPGPQR	ALQK(+BS3)SPGPQR	47.7	21.5	427	418	BRAF	BRAF
571.025	4	-1.5	KSSSSSEDR	K(+BS3)SS(Phospho)SSSEDR	ALQKSPGPQR	ALQK(+BS3)SPGPQR	51.2	21.5	427	418	BRAF	BRAF
551.284	4	-1.3	KSSSSSEDR	K(+BS3)SSSSSEDR+IM	ALQKSPGPQR	ALQK(+BS3)SPGPQR+IM	43.5	22	427	418	BRAF	BRAF
571.276	4	-1.2	KSSSSSEDR	K(+BS3)SS(Phospho)SSSEDR+IM	ALQKSPGPQR	ALQK(+BS3)SPGPQR+IM	55.2	27.7	427	418	BRAF	BRAF
571.276	4	-1.9	KSSSSSEDR	K(+BS3)SS(Phospho)SSSEDR+IM	ALQKSPGPQR	ALQK(+BS3)SPGPQR+IM	58.2	28.9	427	418	BRAF	BRAF
551.284	4	-1.3	KSSSSSEDR	K(+BS3)SSSSSEDR+IM	ALQKSPGPQR	ALQK(+BS3)SPGPQR+IM	71.1	36.6	427	418	BRAF	BRAF
461.232	4	-1.6	KSSSSSEDR	K(+BS3)SSSSSEDR+IM	MKTLGR	M(Oxidation)K(+BS3)TLGR+IM	51	21.1	427	439	BRAF	BRAF
461.233	4	-1.1	KSSSSSEDR	K(+BS3)SSSSSEDR+IM	MKTLGR	M(Oxidation)K(+BS3)TLGR+IM	50.5	21.5	427	439	BRAF	BRAF
614.641	3	-1.6	KSSSSSEDR	K(+BS3)SSSSSEDR+IM	MKTLGR	M(Oxidation)K(+BS3)TLGR+IM	44.7	22.4	427	439	BRAF	BRAF
641.296	3	-1.5	KSSSSSEDR	K(+BS3)SS(Phospho)SSSEDR+IM	MKTLGR	M(Oxidation)K(+BS3)TLGR+IM	59.4	25.6	427	439	BRAF	BRAF
614.641	3	-1.6	KSSSSSEDR	K(+BS3)SSSSSEDR+IM	MKTLGR	M(Oxidation)K(+BS3)TLGR+IM	50.1	26	427	439	BRAF	BRAF
614.641	3	-1.5	KSSSSSEDR	K(+BS3)SSSSSEDR+IM	MKTLGR	M(Oxidation)K(+BS3)TLGR+IM	49.9	26.2	427	439	BRAF	BRAF
641.296	3	-1.3	KSSSSSEDR	K(+BS3)SS(Phospho)SSSEDR+IM	MKTLGR	M(Oxidation)K(+BS3)TLGR+IM	62.2	28.3	427	439	BRAF	BRAF
609.309	3	-1.1	KSSSSSEDR	K(+BS3)SSSSSEDR+IM	MKTLGR	MK(+BS3)TLGR+IM	68.1	28.3	427	439	BRAF	BRAF
544.762	4	-0.53	KSSSSSEDRNR	K(+BS3)SS(Phospho)SSSEDRNR+IM	MKTLGR	MK(+BS3)TLGR+IM	44.3	22.6	427	439	BRAF	BRAF
524.769	4	-1.9	KSSSSSEDRNR	K(+BS3)SSSSSEDRNR+IM	MKTLGR	MK(+BS3)TLGR+IM	52	22.9	427	439	BRAF	BRAF
544.761	4	-0.9	KSSSSSEDRNR	K(+BS3)SS(Phospho)SSSEDRNR+IM	MKTLGR	MK(+BS3)TLGR+IM	49.6	23.8	427	439	BRAF	BRAF
524.769	4	-2.1	KSSSSSEDRNR	K(+BS3)SSSSSEDRNR+IM	MKTLGR	MK(+BS3)TLGR+IM	49	25	427	439	BRAF	BRAF
544.761	4	-0.9	KSSSSSEDRNR	K(+BS3)SS(Phospho)SSSEDRNR+IM	MKTLGR	MK(+BS3)TLGR+IM	57	25.5	427	439	BRAF	BRAF
544.761	4	-1.1	KSSSSSEDRNR	K(+BS3)S(Phospho)SSSSEDRNR+IM	MKTLGR	MK(+BS3)TLGR+IM	59.6	27.6	427	439	BRAF	BRAF
554.778	4	-1.5	KSSSSSEDR	K(+BS3)SSSSSEDR	GKWHGDVAVK	GK(+BS3)WHGDVAVK	63.1	20.1	427	475	BRAF	BRAF
574.77	4	-0.68	KSSSSSEDR	K(+BS3)SS(Phospho)SSSEDR	GKWHGDVAVK	GK(+BS3)WHGDVAVK	58.8	21.7	427	475	BRAF	BRAF
460.218	5	-0.65	KSSSSSEDR	K(+BS3)SS(Phospho)SSSEDR+IM	GKWHGDVAVK	GK(+BS3)WHGDVAVK+IM	40	21.8	427	475	BRAF	BRAF
574.77	4	-0.51	KSSSSSEDR	K(+BS3)SS(Phospho)SSSEDR	GKWHGDVAVK	GK(+BS3)WHGDVAVK	62	23.3	427	475	BRAF	BRAF
574.77	4	-1.6	KSSSSSEDR	K(+BS3)SS(Phospho)SSSEDR	GKWHGDVAVK	GK(+BS3)WHGDVAVK	66.5	26.5	427	475	BRAF	BRAF
554.778	4	-1.6	KSSSSSEDR	K(+BS3)SSSSSEDR	GKWHGDVAVK	GK(+BS3)WHGDVAVK	58.1	29.2	427	475	BRAF	BRAF
575.02	4	-2	KSSSSSEDR	K(+BS3)SS(Phospho)SSSEDR+IM	GKWHGDVAVK	GK(+BS3)WHGDVAVK+IM	66.3	31.7	427	475	BRAF	BRAF
575.02	4	-1.6	KSSSSSEDR	K(+BS3)SS(Phospho)SSSEDR+IM	GKWHGDVAVK	GK(+BS3)WHGDVAVK+IM	65.1	33.3	427	475	BRAF	BRAF
555.029	4	-1.2	KSSSSSEDR	K(+BS3)SSSSSEDR+IM	GKWHGDVAVK	GK(+BS3)WHGDVAVK+IM	71.3	33.3	427	475	BRAF	BRAF
444.224	5	-2.1	KSSSSSEDR	K(+BS3)SSSSSEDR+IM	GKWHGDVAVK	GK(+BS3)WHGDVAVK+IM	63.7	34.4	427	475	BRAF	BRAF
575.02	4	-2.5	KSSSSSEDR	K(+BS3)SS(Phospho)SSSEDR+IM	GKWHGDVAVK	GK(+BS3)WHGDVAVK+IM	65.2	34.9	427	475	BRAF	BRAF
555.029	4	-2.1	KSSSSSEDR	K(+BS3)SSSSSEDR+IM	GKWHGDVAVK	GK(+BS3)WHGDVAVK+IM	71.9	35.5	427	475	BRAF	BRAF
555.029	4	-1.2	KSSSSSEDR	K(+BS3)SSSSSEDR+IM	GKWHGDVAVK	GK(+BS3)WHGDVAVK+IM	74.8	35.9	427	475	BRAF	BRAF
555.029	4	-1.3	KSSSSSEDR	K(+BS3)SSSSSEDR+IM	GKWHGDVAVK	GK(+BS3)WHGDVAVK+IM	77.3	36.4	427	475	BRAF	BRAF
555.029	4	-1.2	KSSSSSEDR	K(+BS3)SSSSSEDR+IM	GKWHGDVAVK	GK(+BS3)WHGDVAVK+IM	76.8	36.9	427	475	BRAF	BRAF
498.053	5	-0.94	KSSSSSEDRNR	K(+BS3)SSSSSEDRNR	GKWHGDVAVK	GK(+BS3)WHGDVAVK	47.6	21.9	427	475	BRAF	BRAF
498.254	5	-1.1	KSSSSSEDRNR	K(+BS3)SSSSSEDRNR+IM	GKWHGDVAVK	GK(+BS3)WHGDVAVK+IM	53.8	27.7	427	475	BRAF	BRAF
514.046	5	-2.2	KSSSSSEDRNR	K(+BS3)SSSS(Phospho)SEDRNR	GKWHGDVAVK	GK(+BS3)WHGDVAVK	60.2	28.3	427	475	BRAF	BRAF
536.795	4	-1.7	IGSGSFGTVYKGK	IGSGSFGTVYK(+BS3)GK+IM	MKTLGR	MK(+BS3)TLGR+IM	59.6	15.6	473	439	BRAF	BRAF
772.425	3	-1.1	GKWHGDVAVK	GK(+BS3)WHGDVAVK	ALQKSPGPQR	ALQK(+BS3)SPGPQR	50.1	22.5	475	418	BRAF	BRAF
464.058	5	-2.5	GKWHGDVAVK	GK(+BS3)WHGDVAVK+IM	ALQKSPGPQR	ALQK(+BS3)SPGPQR+IM	53.4	28.6	475	418	BRAF	BRAF
464.058	5	-1.4	GKWHGDVAVK	GK(+BS3)WHGDVAVK+IM	ALQKSPGPQR	ALQK(+BS3)SPGPQR+IM	50.9	28.6	475	418	BRAF	BRAF
464.058	5	-1	GKWHGDVAVK	GK(+BS3)WHGDVAVK+IM	ALQKSPGPQR	ALQK(+BS3)SPGPQR+IM	56.2	28.7	475	418	BRAF	BRAF
464.058	5	-1.7	GKWHGDVAVK	GK(+BS3)WHGDVAVK+IM	ALQKSPGPQR	ALQK(+BS3)SPGPQR+IM	58	30.2	475	418	BRAF	BRAF
464.058	5	-2.5	GKWHGDVAVK	GK(+BS3)WHGDVAVK+IM	ALQKSPGPQR	ALQK(+BS3)SPGPQR+IM	63.3	34.8	475	418	BRAF	BRAF
772.76	3	-0.17	GKWHGDVAVK	GK(+BS3)WHGDVAVK+IM	ALQKSPGPQR	ALQK(+BS3)SPGPQR+IM	77.2	39.1	475	418	BRAF	BRAF
766.358	3	-1.7	GKWHGDVAVK	GK(+BS3)WHGDVAVK+IM	KSSSSSEDR	K(+BS3)SS(Phospho)SSSEDR+IM	45.6	21.7	475	427	BRAF	BRAF
739.704	3	-0.59	GKWHGDVAVK	GK(+BS3)WHGDVAVK+IM	KSSSSSEDR	K(+BS3)SSSSSEDR+IM	55.4	22.3	475	427	BRAF	BRAF
460.218	5	-0.43	GKWHGDVAVK	GK(+BS3)WHGDVAVK+IM	KSSSSSEDR	K(+BS3)S(Phospho)SSSSEDR+IM	39.3	23.4	475	427	BRAF	BRAF
574.77	4	-1.2	GKWHGDVAVK	GK(+BS3)WHGDVAVK	KSSSSSEDR	K(+BS3)SS(Phospho)SSSEDR	50.6	25.2	475	427	BRAF	BRAF
739.369	3	-1.5	GKWHGDVAVK	GK(+BS3)WHGDVAVK	KSSSSSEDR	K(+BS3)SSSSSEDR	67.6	25.9	475	427	BRAF	BRAF
766.024	3	-1.3	GKWHGDVAVK	GK(+BS3)WHGDVAVK	KSSSSSEDR	K(+BS3)SS(Phospho)SSSEDR	68.2	26.4	475	427	BRAF	BRAF
739.368	3	-1.7	GKWHGDVAVK	GK(+BS3)WHGDVAVK	KSSSSSEDR	K(+BS3)SSSSSEDR	70.1	26.5	475	427	BRAF	BRAF
739.702	3	-2.3	GKWHGDVAVK	GK(+BS3)WHGDVAVK+IM	KSSSSSEDR	K(+BS3)SSSSSEDR+IM	67	26.9	475	427	BRAF	BRAF
739.703	3	-0.86	GKWHGDVAVK	GK(+BS3)WHGDVAVK+IM	KSSSSSEDR	K(+BS3)SSSSSEDR+IM	64.4	26.9	475	427	BRAF	BRAF
766.357	3	-3.4	GKWHGDVAVK	GK(+BS3)WHGDVAVK+IM	KSSSSSEDR	K(+BS3)SS(Phospho)SSSEDR+IM	58.1	27	475	427	BRAF	BRAF
766.024	3	-1.5	GKWHGDVAVK	GK(+BS3)WHGDVAVK	KSSSSSEDR	K(+BS3)SS(Phospho)SSSEDR	60.3	28	475	427	BRAF	BRAF
766.359	3	-1.3	GKWHGDVAVK	GK(+BS3)WHGDVAVK+IM	KSSSSSEDR	K(+BS3)SS(Phospho)SSSEDR+IM	62.7	29.5	475	427	BRAF	BRAF
739.703	3	-1.9	GKWHGDVAVK	GK(+BS3)WHGDVAVK+IM	KSSSSSEDR	K(+BS3)SSSSSEDR+IM	73	30.1	475	427	BRAF	BRAF
766.024	3	-1.5	GKWHGDVAVK	GK(+BS3)WHGDVAVK	KSSSSSEDR	K(+BS3)SS(Phospho)SSSEDR	66.2	31.1	475	427	BRAF	BRAF
766.358	3	-2.1	GKWHGDVAVK	GK(+BS3)WHGDVAVK+IM	KSSSSSEDR	K(+BS3)SS(Phospho)SSSEDR+IM	62.1	31.7	475	427	BRAF	BRAF
444.225	5	-1.2	GKWHGDVAVK	GK(+BS3)WHGDVAVK+IM	KSSSSSEDR	K(+BS3)SSSSSEDR+IM	62.6	33.5	475	427	BRAF	BRAF
444.225	5	-1.2	GKWHGDVAVK	GK(+BS3)WHGDVAVK+IM	KSSSSSEDR	K(+BS3)SSSSSEDR+IM	62.6	34.1	475	427	BRAF	BRAF
766.357	3	-2.8	GKWHGDVAVK	GK(+BS3)WHGDVAVK+IM	KSSSSSEDR	K(+BS3)SS(Phospho)SSSEDR+IM	61.9	34.3	475	427	BRAF	BRAF
444.225	5	-1.4	GKWHGDVAVK	GK(+BS3)WHGDVAVK+IM	KSSSSSEDR	K(+BS3)SSSSSEDR+IM	62.8	34.8	475	427	BRAF	BRAF
662.297	4	-2.1	GKWHGDVAVK	GK(+BS3)WHGDVAVK	KSSSSSEDRNR	K(+BS3)SS(Phospho)SS(Phospho)SEDRNR	49.1	20.9	475	427	BRAF	BRAF
642.556	4	-1.8	GKWHGDVAVK	GK(+BS3)WHGDVAVK+IM	KSSSSSEDRNR	K(+BS3)SS(Phospho)SSSEDRNR+IM	47.5	21.6	475	427	BRAF	BRAF
498.254	5	-1.1	GKWHGDVAVK	GK(+BS3)WHGDVAVK+IM	KSSSSSEDRNR	K(+BS3)SSSSSEDRNR+IM	45	22.3	475	427	BRAF	BRAF
662.297	4	-2.4	GKWHGDVAVK	GK(+BS3)WHGDVAVK	KSSSSSEDRNR	K(+BS3)SS(Phospho)S(Phospho)SSEDRNR	48.8	22.7	475	427	BRAF	BRAF
662.297	4	-1.5	GKWHGDVAVK	GK(+BS3)WHGDVAVK	KSSSSSEDRNR	K(+BS3)S(Phospho)SSSS(Phospho)EDRNR	49.8	23.4	475	427	BRAF	BRAF
642.557	4	-1.5	GKWHGDVAVK	GK(+BS3)WHGDVAVK+IM	KSSSSSEDRNR	K(+BS3)SS(Phospho)SSSEDRNR+IM	52.4	24.5	475	427	BRAF	BRAF
514.046	5	-1.4	GKWHGDVAVK	GK(+BS3)WHGDVAVK	KSSSSSEDRNR	K(+BS3)S(Phospho)SSSSEDRNR	55.6	25.5	475	427	BRAF	BRAF
498.253	5	-1.5	GKWHGDVAVK	GK(+BS3)WHGDVAVK+IM	KSSSSSEDRNR	K(+BS3)SSSSSEDRNR+IM	54.9	26.4	475	427	BRAF	BRAF
514.247	5	-1.6	GKWHGDVAVK	GK(+BS3)WHGDVAVK+IM	KSSSSSEDRNR	K(+BS3)SSS(Phospho)SSEDRNR+IM	55.7	28.7	475	427	BRAF	BRAF
642.557	4	-0.84	GKWHGDVAVK	GK(+BS3)WHGDVAVK+IM	KSSSSSEDRNR	K(+BS3)S(Phospho)SSSSEDRNR+IM	59.2	33.1	475	427	BRAF	BRAF
498.253	5	-2.1	GKWHGDVAVK	GK(+BS3)WHGDVAVK+IM	KSSSSSEDRNR	K(+BS3)SSSSSEDRNR+IM	65.8	34.3	475	427	BRAF	BRAF
514.247	5	-0.99	GKWHGDVAVK	GK(+BS3)WHGDVAVK+IM	KSSSSSEDRNR	K(+BS3)SSS(Phospho)SSEDRNR+IM	68.4	35.9	475	427	BRAF	BRAF
647.359	3	-0.32	GKWHGDVAVK	GK(+BS3)WHGDVAVK+IM	MKTLGR	MK(+BS3)TLGR+IM	74.3	20.2	475	439	BRAF	BRAF
392.016	5	-1.8	GKWHGDVAVK	GK(+BS3)WHGDVAVK+IM	MKTLGR	M(Oxidation)K(+BS3)TLGR+IM	39.9	20.3	475	439	BRAF	BRAF
485.77	4	-0.93	GKWHGDVAVK	GK(+BS3)WHGDVAVK+IM	MKTLGR	MK(+BS3)TLGR+IM	55.2	20.4	475	439	BRAF	BRAF
388.817	5	-1.6	GKWHGDVAVK	GK(+BS3)WHGDVAVK+IM	MKTLGR	MK(+BS3)TLGR+IM	49.5	20.7	475	439	BRAF	BRAF
485.52	4	0.18	GKWHGDVAVK	GK(+BS3)WHGDVAVK	MKTLGR	MK(+BS3)TLGR	57.4	20.9	475	439	BRAF	BRAF
485.52	4	0.18	GKWHGDVAVK	GK(+BS3)WHGDVAVK	MKTLGR	MK(+BS3)TLGR	56	21.6	475	439	BRAF	BRAF
485.519	4	-1.3	GKWHGDVAVK	GK(+BS3)WHGDVAVK	MKTLGR	MK(+BS3)TLGR	55.5	21.7	475	439	BRAF	BRAF
647.358	3	-1.7	GKWHGDVAVK	GK(+BS3)WHGDVAVK+IM	MKTLGR	MK(+BS3)TLGR+IM	77.8	22.3	475	439	BRAF	BRAF
388.818	5	-0.86	GKWHGDVAVK	GK(+BS3)WHGDVAVK+IM	MKTLGR	MK(+BS3)TLGR+IM	53.2	22.3	475	439	BRAF	BRAF
388.817	5	-2.7	GKWHGDVAVK	GK(+BS3)WHGDVAVK+IM	MKTLGR	MK(+BS3)TLGR+IM	54.3	22.4	475	439	BRAF	BRAF
485.771	4	-0.72	GKWHGDVAVK	GK(+BS3)WHGDVAVK+IM	MKTLGR	MK(+BS3)TLGR+IM	62	24.4	475	439	BRAF	BRAF
388.817	5	-1.6	GKWHGDVAVK	GK(+BS3)WHGDVAVK+IM	MKTLGR	MK(+BS3)TLGR+IM	60.5	24.5	475	439	BRAF	BRAF
485.52	4	-0.64	GKWHGDVAVK	GK(+BS3)WHGDVAVK	MKTLGR	MK(+BS3)TLGR	63	24.7	475	439	BRAF	BRAF
647.357	3	-2	GKWHGDVAVK	GK(+BS3)WHGDVAVK+IM	MKTLGR	MK(+BS3)TLGR+IM	73	24.8	475	439	BRAF	BRAF
388.817	5	-1.9	GKWHGDVAVK	GK(+BS3)WHGDVAVK+IM	MKTLGR	MK(+BS3)TLGR+IM	55.9	25.5	475	439	BRAF	BRAF
388.817	5	-2.9	GKWHGDVAVK	GK(+BS3)WHGDVAVK+IM	MKTLGR	MK(+BS3)TLGR+IM	59	25.9	475	439	BRAF	BRAF
485.77	4	-1.3	GKWHGDVAVK	GK(+BS3)WHGDVAVK+IM	MKTLGR	MK(+BS3)TLGR+IM	66.2	28	475	439	BRAF	BRAF
485.77	4	-0.93	GKWHGDVAVK	GK(+BS3)WHGDVAVK+IM	MKTLGR	MK(+BS3)TLGR+IM	70.3	28.4	475	439	BRAF	BRAF
485.519	4	-1.7	GKWHGDVAVK	GK(+BS3)WHGDVAVK	MKTLGR	MK(+BS3)TLGR	77.8	28.5	475	439	BRAF	BRAF
485.519	4	-1.3	GKWHGDVAVK	GK(+BS3)WHGDVAVK	MKTLGR	MK(+BS3)TLGR	77.5	28.6	475	439	BRAF	BRAF
485.77	4	-1.8	GKWHGDVAVK	GK(+BS3)WHGDVAVK+IM	MKTLGR	MK(+BS3)TLGR+IM	68.7	30.1	475	439	BRAF	BRAF
485.77	4	-1.8	GKWHGDVAVK	GK(+BS3)WHGDVAVK+IM	MKTLGR	MK(+BS3)TLGR+IM	68.7	30.1	475	439	BRAF	BRAF
485.77	4	-2	GKWHGDVAVK	GK(+BS3)WHGDVAVK+IM	MKTLGR	MK(+BS3)TLGR+IM	74.2	31.6	475	439	BRAF	BRAF
485.77	4	-1.8	GKWHGDVAVK	GK(+BS3)WHGDVAVK+IM	MKTLGR	MK(+BS3)TLGR+IM	76.8	32.1	475	439	BRAF	BRAF
822.697	4	-1.1	IGDFGLATVKSR	IGDFGLATVK(+BS3)SR+IM	DLKSNNIFLHEDLTVK	DLK(+BS3)SNNIFLHEDLTVK+IM	102.9	49.7	601	578	BRAF	BRAF
462.866	5	-1.4	SNPKSPQKPIVR	SNPK(+BS3)SPQKPIVR+IM	HKIMHR	HK(+BS3)IMHR+IM	46.5	17.7	150	185	BRAF	MEK
462.866	5	-1.8	SNPKSPQKPIVR	SNPK(+BS3)SPQKPIVR+IM	HKIMHR	HK(+BS3)IMHR+IM	48.9	17.8	150	185	BRAF	MEK
462.866	5	-1.2	SNPKSPQKPIVR	SNPK(+BS3)SPQKPIVR+IM	HKIMHR	HK(+BS3)IMHR+IM	51.5	18.8	150	185	BRAF	MEK
561.537	5	-2.3	GYLSPDLSKVR	GYLSPDLSK(+BS3)VR+IM	KLIHLEIKPAIR	K(+BS3)LIHLEIKPAIR+IM	50.1	22	680	97	BRAF	MEK
867.453	4	-1.4	VGELKDDDFEKISELGAGNGGVVFK	VGELKDDDFEK(+BS3)ISELGAGNGGVVFK+IM	MKTLGR	MK(+BS3)TLGR+IM	71.3	18.9	70	439	MEK	BRAF
501.29	6	-1.4	ADLKQLMVHAFIK	ADLK(+BS3)QLMVHAFIK+IM	SNPKSPQKPIVR	SNPK(+BS3)SPQKPIVR+IM	71.1	37.6	353	150	MEK	BRAF
719.139	4	0.48	KLEELELDEQQR	K(+BS3)LEELELDEQQR+IM	LEAFLTQKQK	LEAFLTQK(+BS3)QK+IM	63	21	36	57	MEK	MEK
726.382	4	-3.3	KLEELELDEQQR	K(+BS3)LEELELDEQQR+IM	EKHKIMHR	EK(+BS3)HK(Xlink:BS3)IMHR+IM	78.4	22.9	36	183	MEK	MEK
726.385	4	0.19	KLEELELDEQQR	K(+BS3)LEELELDEQQR+IM	EKHKIMHR	EK(+BS3)HK(Xlink:BS3)IMHR+IM	80.5	24	36	183	MEK	MEK
726.889	4	-0.81	QKVGELKDDDFEK	Q(Gln->pyro-Glu)K(+BS3)VGELKDDDFEK	KRLEAFLTQK	K(+BS3)RLEAFLTQK	55.9	20	59	48	MEK	MEK
731.395	4	-1.7	QKVGELKDDDFEK	QK(+BS3)VGELKDDDFEK+IM	KRLEAFLTQK	K(+BS3)RLEAFLTQK+IM	59.9	20.2	59	48	MEK	MEK
581.712	5	-2	QKVGELKDDDFEK	Q(Gln->pyro-Glu)K(+BS3)VGELKDDDFEK	KRLEAFLTQK	K(+BS3)RLEAFLTQK	43.4	20.3	59	48	MEK	MEK
585.117	5	-1.7	QKVGELKDDDFEK	QK(+BS3)VGELKDDDFEK	KRLEAFLTQK	K(+BS3)RLEAFLTQK	68.4	21.2	59	48	MEK	MEK
727.139	4	-0.86	QKVGELKDDDFEK	Q(Gln->pyro-Glu)K(+BS3)VGELKDDDFEK+IM	KRLEAFLTQK	K(+BS3)RLEAFLTQK+IM	60.6	23	59	48	MEK	MEK
585.318	5	-2	QKVGELKDDDFEK	QK(+BS3)VGELKDDDFEK+IM	KRLEAFLTQK	K(+BS3)RLEAFLTQK+IM	56.2	23.3	59	48	MEK	MEK
726.889	4	0.019	QKVGELKDDDFEK	Q(Gln->pyro-Glu)K(+BS3)VGELKDDDFEK	KRLEAFLTQK	K(+BS3)RLEAFLTQK	59.9	23.5	59	48	MEK	MEK
731.395	4	-2.3	QKVGELKDDDFEK	QK(+BS3)VGELKDDDFEK+IM	KRLEAFLTQK	K(+BS3)RLEAFLTQK+IM	88.4	25.3	59	48	MEK	MEK
731.396	4	-0.91	QKVGELKDDDFEK	QK(+BS3)VGELKDDDFEK+IM	KRLEAFLTQK	K(+BS3)RLEAFLTQK+IM	85.6	25.4	59	48	MEK	MEK
727.14	4	0.38	QKVGELKDDDFEK	Q(Gln->pyro-Glu)K(+BS3)VGELKDDDFEK+IM	KRLEAFLTQK	K(+BS3)RLEAFLTQK+IM	62.2	25.6	59	48	MEK	MEK
731.397	4	0.46	QKVGELKDDDFEK	QK(+BS3)VGELKDDDFEK+IM	KRLEAFLTQK	K(+BS3)RLEAFLTQK+IM	90.5	25.7	59	48	MEK	MEK
727.139	4	-1.3	QKVGELKDDDFEK	Q(Gln->pyro-Glu)K(+BS3)VGELKDDDFEK+IM	KRLEAFLTQK	K(+BS3)RLEAFLTQK+IM	67.2	26.1	59	48	MEK	MEK
731.395	4	-2	QKVGELKDDDFEK	QK(+BS3)VGELKDDDFEK+IM	KRLEAFLTQK	K(+BS3)RLEAFLTQK+IM	88.3	26.6	59	48	MEK	MEK
731.398	4	1.4	QKVGELKDDDFEK	QK(+BS3)VGELKDDDFEK+IM	KRLEAFLTQK	K(+BS3)RLEAFLTQK+IM	84	26.9	59	48	MEK	MEK
585.118	5	-0.5	QKVGELKDDDFEK	QK(+BS3)VGELKDDDFEK	KRLEAFLTQK	K(+BS3)RLEAFLTQK	69.8	27.5	59	48	MEK	MEK
727.14	4	0.52	QKVGELKDDDFEK	Q(Gln->pyro-Glu)K(+BS3)VGELKDDDFEK+IM	KRLEAFLTQK	K(+BS3)RLEAFLTQK+IM	69.3	27.6	59	48	MEK	MEK
487.766	6	-1.4	QKVGELKDDDFEK	QK(+BS3)VGELKDDDFEK	KRLEAFLTQK	K(+BS3)RLEAFLTQK	60	29.9	59	48	MEK	MEK
585.117	5	-1.5	QKVGELKDDDFEK	QK(+BS3)VGELKDDDFEK	KRLEAFLTQK	K(+BS3)RLEAFLTQK	82	32.1	59	48	MEK	MEK
487.765	6	-1.8	QKVGELKDDDFEK	QK(+BS3)VGELKDDDFEK	KRLEAFLTQK	K(+BS3)RLEAFLTQK	62.2	33.4	59	48	MEK	MEK
585.318	5	-2.2	QKVGELKDDDFEK	QK(+BS3)VGELKDDDFEK+IM	KRLEAFLTQK	K(+BS3)RLEAFLTQK+IM	77.5	33.8	59	48	MEK	MEK
585.319	5	0.57	QKVGELKDDDFEK	QK(+BS3)VGELKDDDFEK+IM	KRLEAFLTQK	K(+BS3)RLEAFLTQK+IM	71.2	34	59	48	MEK	MEK
581.914	5	0.077	QKVGELKDDDFEK	Q(Gln->pyro-Glu)K(+BS3)VGELKDDDFEK+IM	KRLEAFLTQK	K(+BS3)RLEAFLTQK+IM	65.2	35.6	59	48	MEK	MEK
585.319	5	1.1	QKVGELKDDDFEK	QK(+BS3)VGELKDDDFEK+IM	KRLEAFLTQK	K(+BS3)RLEAFLTQK+IM	88.4	39.7	59	48	MEK	MEK
585.319	5	0.23	QKVGELKDDDFEK	QK(+BS3)VGELKDDDFEK+IM	KRLEAFLTQK	K(+BS3)RLEAFLTQK+IM	87.1	40.8	59	48	MEK	MEK
585.319	5	0.74	QKVGELKDDDFEK	QK(+BS3)VGELKDDDFEK+IM	KRLEAFLTQK	K(+BS3)RLEAFLTQK+IM	91.9	41.7	59	48	MEK	MEK
585.318	5	-0.62	QKVGELKDDDFEK	QK(+BS3)VGELKDDDFEK+IM	KRLEAFLTQK	K(+BS3)RLEAFLTQK+IM	86	42.4	59	48	MEK	MEK
646.371	5	1.1	VSIAVIKGLTYLR	VSIAVIK(+BS3)GLTYLR	KLEELELDEQQRK	K(+BS3)LEELELDEQQRK	75.7	32.7	175	36	MEK	MEK
771.957	4	-1.1	VSIAVIKGLTYLR	VSIAVIK(+BS3)GLTYLR+IM	ADLKQLMVHAFIK	ADLK(+BS3)QLMVHAFIK+IM	66	23.8	175	353	MEK	MEK
680.204	5	0.13	VSIAVIKGLTYLR	VSIAVIK(+BS3)GLTYLR+IM	ADLKQLMVHAFIKR	ADLK(+BS3)QLMVHAFIK(Xlink:BS3)R+IM	81.3	40.3	175	353	MEK	MEK
938.56	3	-0.029	VSIAVIKGLTYLR	VSIAVIK(+BS3)GLTYLR+IM	QLMVHAFIKR	QLMVHAFIK(+BS3)R+IM	96.4	46.8	175	362	MEK	MEK
485.961	6	-1	DVKPSNILVNSR	DVK(+BS3)PSNILVNSR+IM	KLIHLEIKPAIR	K(+BS3)LIHLEIKPAIR+IM	51.6	21	192	97	MEK	MEK
485.961	6	-1.9	DVKPSNILVNSR	DVK(+BS3)PSNILVNSR+IM	KLIHLEIKPAIR	K(+BS3)LIHLEIKPAIR+IM	57.8	24.7	192	97	MEK	MEK
582.952	5	-1.7	DVKPSNILVNSR	DVK(+BS3)PSNILVNSR+IM	KLIHLEIKPAIR	K(+BS3)LIHLEIKPAIR+IM	63.9	30.5	192	97	MEK	MEK
582.952	5	-0.63	DVKPSNILVNSR	DVK(+BS3)PSNILVNSR+IM	KLIHLEIKPAIR	K(+BS3)LIHLEIKPAIR+IM	69.2	31.2	192	97	MEK	MEK
582.952	5	-0.97	DVKPSNILVNSR	DVK(+BS3)PSNILVNSR+IM	KLIHLEIKPAIR	K(+BS3)LIHLEIKPAIR+IM	73.4	34.9	192	97	MEK	MEK
582.951	5	-2.3	DVKPSNILVNSR	DVK(+BS3)PSNILVNSR+IM	KLIHLEIKPAIR	K(+BS3)LIHLEIKPAIR+IM	75.1	35.6	192	97	MEK	MEK
413.068	6	-2.4	ADLKQLMVHAFIK	ADLK(+BS3)QLMVHAFIK+IM	HKIMHR	HK(+BS3)IMHR+IM	50.5	20.7	353	185	MEK	MEK
413.068	6	-1.7	ADLKQLMVHAFIK	ADLK(+BS3)QLMVHAFIK+IM	HKIMHR	HK(+BS3)IMHR+IM	56.4	20.9	353	185	MEK	MEK
413.068	6	-0.95	ADLKQLMVHAFIK	ADLK(+BS3)QLMVHAFIK+IM	HKIMHR	HK(+BS3)IMHR+IM	57.9	20.9	353	185	MEK	MEK
619.099	4	-1.5	ADLKQLMVHAFIK	ADLK(+BS3)QLMVHAFIK+IM	HKIMHR	HK(+BS3)IMHR+IM	73	21	353	185	MEK	MEK
413.068	6	-1.7	ADLKQLMVHAFIK	ADLK(+BS3)QLMVHAFIK+IM	HKIMHR	HK(+BS3)IMHR+IM	55.5	23	353	185	MEK	MEK
697.143	4	-2.7	ADLKQLMVHAFIKR	ADLK(+BS3)QLMVHAFIK(Xlink:BS3)R+IM	HKIMHR	HK(+BS3)IMHR+IM	98.3	25.1	353	185	MEK	MEK
